# Senescent cells cluster CTCF on nuclear speckles to sustain their splicing program

**DOI:** 10.1101/2024.07.16.603680

**Authors:** Spiros Palikyras, Vassiliki Varamogiani-Mamatsi, Yajie Zhu, Shyam Ramasamy, Athanasia Mizi, Isabel Liebermann, Athanasia Stavropoulou, Ioanna Papadionysiou, Deniz Bartsch, Yulia Kargapolova, Konstantinos Sofiadis, Christoforos Nikolaou, Leo Kurian, A. Marieke Oudelaar, Mariano Barbieri, Argyris Papantonis

## Abstract

Senescence —the endpoint of replicative lifespan for normal cells— is established via a complex sequence of molecular events. One such event is the dramatic reorganization of CTCF into senescence-induced clusters (SICCs). However, the molecular determinants, genomic consequences, and functional purpose of SICCs remained unknown. Here, we combine functional assays, super-resolution imaging, and 3D genomics with computational modelling to dissect SICC emergence. We establish that the competition between CTCF-bound and non-bound loci dictates clustering propensity. Upon senescence entry, cells repurpose SRRM2 —a key component of nuclear speckles— and BANF1 —a ‘molecular glue’ for chromosomes— to cluster CTCF and rewire genome architecture. This CTCF-centric reorganization in reference to nuclear speckles functionally sustains the senescence splicing program, as SICC disruption fully reverts alternative splicing patterns. We therefore uncover a new paradigm, whereby cells translate changes in nuclear biochemistry into architectural changes directing splicing choices so as to commit to the fate of senescence.

**GRAPHICAL ABSTRACT:** 

**HIGHLIGHTS:**

- HMGB2-bound loci compete with CTCF-bound ones for nuclear speckle association
- Senescent cells repurpose SRRM2 and BANF1 to cluster CTCF on speckles
- BANF1 is essential, but not sufficient for CTCF clustering
- The SRRM2 RNA-binding domain directs CTCF clustering
- SICCs rewire chromatin positioning to sustain the senescence splicing program
