## Supplementary material for "Senescent cells cluster CTCF on nuclear speckles to sustain their splicing program": SupplTable S1

### Sheet: Summary
Experiment	Groups	Category	Raw files	MS	MS/MS	Identified MS/MS	Identified Peptide Sequences
control_01	contr	C	20180710_Q2_UC_ColID_604_ProjID_1288_Papantonis_1	2501	18524	6851	4660
control_02	contr	C	20180710_Q2_UC_ColID_604_ProjID_1288_Papantonis_2	2399	18856	6674	4526
control_03	contr	C	20180710_Q2_UC_ColID_604_ProjID_1288_Papantonis_3	2359	18964	6150	4158
treated_01	treated	B	20180710_Q2_UC_ColID_604_ProjID_1288_Papantonis_4	2545	18387	5902	3861
treated_02	treated	B	20180710_Q2_UC_ColID_604_ProjID_1288_Papantonis_5	2622	18223	5416	3737
treated_03	treated	B	20180710_Q2_UC_ColID_604_ProjID_1288_Papantonis_6	2485	18561	5249	3631

### Sheet: Parameters
Parameter	Value
Version	1.5.3.8
User name	PCF
Machine name	CECAD-PROTEOMIC
Date of writing	07/20/2018 14:54:01
Fixed modifications	Carbamidomethyl (C)
Decoy mode	revert
Special AAs	KR
Include contaminants	True
MS/MS tol. (FTMS)	20 ppm
Top MS/MS peaks per 100 Da. (FTMS)	12
MS/MS deisotoping (FTMS)	True
MS/MS tol. (ITMS)	0.5 Da
Top MS/MS peaks per 100 Da. (ITMS)	8
MS/MS deisotoping (ITMS)	False
MS/MS tol. (TOF)	40 ppm
Top MS/MS peaks per 100 Da. (TOF)	10
MS/MS deisotoping (TOF)	True
MS/MS tol. (Unknown)	0.5 Da
Top MS/MS peaks per 100 Da. (Unknown)	8
MS/MS deisotoping (Unknown)	False
PSM FDR	0.01
Protein FDR	0.01
Site FDR	0.01
Use Normalized Ratios For Occupancy	True
Min. peptide Length	7
Min. score for unmodified peptides	0
Min. score for modified peptides	40
Min. delta score for unmodified peptides	0
Min. delta score for modified peptides	6
Min. unique peptides	0
Min. razor peptides	1
Min. peptides	1
Use only unmodified peptides and	True
Modifications included in protein quantification	Oxidation (M);Acetyl (Protein N-term)
Peptides used for protein quantification	Razor
Discard unmodified counterpart peptides	True
Min. ratio count	2
Use delta score	False
iBAQ	True
iBAQ log fit	True
Match between runs	False
Find dependent peptides	False
Fasta file	D:\databases\Uniprot_DONT_TOUCH_AND_CHANGE\HUMAN.fasta
Labeled amino acid filtering	True
Site tables	Oxidation (M)Sites.txt
Decoy mode	revert
Special AAs	KR
Include contaminants	True
RT shift	False
Advanced ratios	True
AIF correlation	0
First pass AIF correlation	0
AIF topx	0
AIF min mass	0
AIF SIL weight	0
AIF ISO weight	0
AIF iterative	False
AIF threshold FDR	0

### Sheet: Comparison
Protein names	Gene names	log2 LFQ treated_01	log2 LFQ treated_02	log2 LFQ treated_03	log2 LFQ control_01	log2 LFQ control_02	log2 LFQ control_03	p-val treated vs contr	Difference treated vs contr	Majority protein IDs
Alpha-2-macroglobulin	A2M	27.14149	27.17007	26.47102	24.68963	24.52054	24.45908	0.003	2.37111	P01023
Apoptotic chromatin condensation inducer in the nucleus	ACIN1	27.10879	26.94604	27.59875	26.35055	27.03496	27.1036	0.141	0.38816	S4R3H4;E7EQT4;Q9UKV3
ATP-citrate synthase	ACLY	26.97487	26.65198	25.8348	26.74175	25.77392	25.47243	0.196	0.49118	P53396
Aldose reductase	AKR1B1	28.62216	27.88128	28.73257	29.17205	27.44466	27.20675	0.27	0.47085	P15121;E9PCX2
Aldo-keto reductase family 1 member C2	AKR1C2	25.41915	27.05745	27.56493	26.23747	25.2641	25.04489	0.105	1.16502	B4DK69;P52895;S4R3P0
Fructose-bisphosphate aldolase;Fructose-bisphosphate aldolase A	ALDOA	30.29909	30.22539	28.72377	30.74005	28.61017	27.63713	0.261	0.75363	J3KPS3;P04075;H3BQN4;H3BR68;H3BU78
Annexin A1;Annexin	ANXA1	27.17121	26.81495	26.92017	27.65383	26.08432	26.36774	0.32	0.26681	P04083;Q5T3N1;Q5T3N0
Annexin A2;Annexin;Putative annexin A2-like protein	ANXA2;ANXA2P2	29.72257	29.55896	28.27959	31.28538	28.43603	27.29281	0.448	0.1823	P07355;H0YN42;H0YMD0;H0YMU9;A6NMY6;H0YKS4;H0YM50;H0YMM1;H0YKZ7;H0YLV6;H0YMT9;H0YKX9
Arginine and glutamate-rich protein 1	ARGLU1	26.09597	26.55511	26.97388	26.33799	26.46208	26.67855	0.435	0.04878	Q9NWB6
Aspartyl/asparaginyl beta-hydroxylase	ASPH	24.63306	25.15151	25.06509	24.85762	24.45694	24.45359	0.081	0.3605	Q12797;A0A087WW51
ATPase family AAA domain-containing protein 3B	ATAD3B	26.33006	25.79496	26.98174	25.42809	25.57937	25.66071	0.068	0.81286	Q5T9A4
Sarcoplasmic/endoplasmic reticulum calcium ATPase 2	ATP2A2	27.51156	27.94882	27.79406	25.24101	26.85614	26.87408	0.056	1.42774	P16615
ATP synthase subunit alpha, mitochondrial	ATP5A1	28.79807	28.97284	27.47034	29.51087	27.28039	26.51048	0.285	0.6465	P25705
ATP synthase subunit beta, mitochondrial;ATP synthase subunit beta	ATP5B	29.3241	29.6678	28.02459	30.21141	28.35447	27.74702	0.404	0.23453	P06576;H0YH81;F8W079
Ataxin-2	ATXN2	25.98407	25.88828	26.23222	24.92178	24.63733	24.44119	0.001	1.36809	H0YH87;F8WB06;F8VQP2;V9GY86;Q99700;F8VRK6;F8W0B5
Ataxin-2-like protein	ATXN2L	28.31713	28.3689	28.23854	27.47646	27.44403	27.66655	0.001	0.77918	Q8WWM7;H3BUF6
Barrier-to-autointegration factor;Barrier-to-autointegration factor, N-terminally processed	BANF1	26.1512	26.02853	26.58849	25.00371	25.49433	24.63304	0.01	1.21238	O75531
Bcl-2-associated transcription factor 1	BCLAF1	30.34509	29.91128	30.88416	29.90613	30.313	30.15195	0.234	0.25648	Q9NYF8;E9PK91;E9PK09;E9PQN2;E9PKI6;A0A1W2PQ43
Transcription factor BTF3	BTF3	28.35397	27.32894	26.89343	29.96898	27.17883	26.82349	0.65	-0.46499	P20290;H0Y9Y1;D6RDG3
	CALD1	24.27806	23.94136	25.59608	27.20088	29.44212	29.32159	0.993	-4.0497	E9PGZ1;E7EX44
	CALM2;CALM1;CALM3	28.18797	29.67442	29.86099	28.70246	29.97555	29.52412	0.591	-0.15958	P0DP25;P0DP24;P0DP23;H0Y7A7;E7ETZ0;E7EMB3;F8WBR5;M0QZ52;G3V479
Calreticulin	CALR	28.49114	27.8797	26.08387	28.89776	26.74958	26.45748	0.459	0.11663	P27797
Calnexin	CANX	28.89238	28.42001	28.73847	29.25842	27.317	27.37423	0.194	0.7004	P27824;D6RDP7;D6RAU8;D6RB85;H0Y9Q7
Adenylyl cyclase-associated protein 1	CAP1	28.23918	27.82711	27.60957	28.33147	25.85808	25.42121	0.136	1.35503	Q01518
Caprin-1	CAPRIN1	26.60116	26.32987	25.81766	26.98804	27.00357	26.95394	0.957	-0.73229	Q14444;E9PLA9;G3V153
T-complex protein 1 subunit beta	CCT2	28.78063	28.08477	26.93551	28.66885	27.48876	26.71385	0.356	0.30982	P78371;F5GWF6;F8VQ14
T-complex protein 1 subunit delta	CCT4	27.65403	26.95959	25.47704	28.2732	27.72912	27.84723	0.908	-1.25296	P50991
T-complex protein 1 subunit epsilon	CCT5	27.10659	27.56398	26.39342	28.58874	26.99075	25.67304	0.525	-0.06285	E7ENZ3;B7ZAR1;E9PCA1;P48643
T-complex protein 1 subunit eta	CCT7	28.40052	28.38583	27.54841	28.82347	27.14462	27.02311	0.27	0.44785	Q99832
T-complex protein 1 subunit theta	CCT8	25.84091	26.58104	25.37874	26.52901	24.92835	24.81854	0.244	0.50826	P50990;H7C4C8
Cell division cycle 5-like protein	CDC5L	30.60691	30.3871	31.01099	31.03545	31.10099	31.43445	0.957	-0.52196	Q99459
Cofilin-1	CFL1	28.71116	29.11612	28.44557	29.73381	28.23197	27.94514	0.427	0.12064	P23528;E9PP50;G3V1A4;E9PK25;E9PQB7
Calcium homeostasis endoplasmic reticulum protein	CHERP	30.64581	30.56574	30.73489	30.37399	30.18601	30.68612	0.123	0.23344	J3QK89;Q8IWX8
Chromatin target of PRMT1 protein	CHTOP	25.47042	25.45623	26.18722	25.06299	25.52865	25.45961	0.145	0.35421	X6R700;Q9Y3Y2;A0A087X1B7
Cytoskeleton-associated protein 4	CKAP4	26.89273	26.67842	27.13897	25.58296	25.9999	26.02848	0.003	1.03293	Q07065
Chloride channel CLIC-like protein 1	CLCC1	25.98379	26.17889	26.41464	24.70391	24.68966	24.48208	0.001	1.56722	Q96S66
Clathrin heavy chain;Clathrin heavy chain 1	CLTC	27.12869	26.78768	27.70923	28.42162	29.42901	29.69994	0.991	-1.97499	A0A087WVQ6;Q00610
Coronin-1C;Coronin	CORO1C	26.0703	27.46638	26.77706	26.63768	27.85982	27.10629	0.765	-0.43002	Q9ULV4;B4E3S0;H0YHL7
Carbamoyl-phosphate synthase [ammonia], mitochondrial	CPS1	28.31194	27.86077	26.95301	29.24111	27.19751	26.75115	0.509	-0.02135	P31327
Transcriptional repressor CTCF	CTCF	27.86974	26.60003	27.60414	28.35641	28.75726	28.90656	0.97	-1.31544	P49711
Src substrate cortactin	CTTN	30.38761	30.43201	30.49734	28.91664	29.19826	29.41909	0.005	1.26099	Q14247
Drebrin	DBN1	25.6312	28.35422	27.41466	28.2943	29.97624	29.70863	0.953	-2.19303	Q16643;D6R9W4
ATP-dependent RNA helicase DDX1	DDX1	27.0135	26.69072	27.01797	26.64348	26.68458	27.01797	0.239	0.12539	Q92499;F1T0B3;A0A087X2G1
Probable ATP-dependent RNA helicase DDX17	DDX17	26.50903	26.59301	26.34962	24.66478	26.11458	25.89162	0.087	0.92689	A0A1W2PQ51;Q92841
Nucleolar RNA helicase 2	DDX21	27.40333	27.20592	27.35984	27.328	28.26656	27.78475	0.889	-0.47007	Q9NR30
ATP-dependent RNA helicase DDX3X;ATP-dependent RNA helicase DDX3Y	DDX3X;DDX3Y	27.03118	26.74253	27.55303	27.17369	27.90478	27.78163	0.903	-0.51112	A0A0D9SFB3;A0A0D9SG12;A0A0D9SF53;O00571;O15523
Probable ATP-dependent RNA helicase DDX5	DDX5	27.61049	27.33543	27.71024	27.83467	28.17422	28.4558	0.971	-0.60284	P17844;J3KTA4
Pre-mRNA-splicing factor ATP-dependent RNA helicase DHX15	DHX15	29.12339	28.80855	29.29437	29.04362	29.27393	29.59247	0.827	-0.2279	O43143
ATP-dependent RNA helicase A	DHX9	28.1209	27.74734	27.75697	27.67996	27.67054	27.34579	0.067	0.30964	Q08211
H/ACA ribonucleoprotein complex subunit 4	DKC1	26.60831	26.90208	27.34003	26.34277	27.22398	26.919	0.368	0.12156	O60832;C9IYT0
116 kDa U5 small nuclear ribonucleoprotein component	EFTUD2	25.19103	25.07229	25.75113	25.22803	26.13823	25.55684	0.788	-0.30288	Q15029
Eukaryotic translation initiation factor 3 subunit A	EIF3A	25.72158	25.37961	25.16408	24.80767	24.65545	24.33552	0.01	0.82221	Q14152
Eukaryotic initiation factor 4A-I;Eukaryotic initiation factor 4A-II;Eukaryotic initiation factor 4A-II, N-terminally processed	EIF4A1;EIF4A2	29.15687	28.83515	27.24336	29.10644	28.42558	27.11981	0.413	0.19452	P60842;J3QL43;J3QS69;J3KT12;J3QKZ9;J3QLN6;J3KS25;J3QR64;J3KTB5;E7EQG2;Q14240
Eukaryotic translation initiation factor 4B	EIF4B	30.89656	30.22894	30.30921	29.90139	30.36828	30.14649	0.129	0.33952	P23588;E7EX17;F8VX11
Eukaryotic translation initiation factor 4 gamma 1	EIF4G1	25.32677	24.83408	24.6496	24.85105	24.72811	25.15255	0.459	0.02625	E7EX73;E9PGM1;E7EUU4;Q04637;H7C044
Eukaryotic translation initiation factor 5A-1;Eukaryotic translation initiation factor 5A;Eukaryotic translation initiation factor 5A-1-like;Eukaryotic translation initiation factor 5A-2	EIF5A;EIF5AL1;EIF5A2	27.03653	27.45983	27.3244	27.5626	27.96719	28.12245	0.976	-0.61049	P63241;I3L397;I3L504;Q6IS14;F8WCJ1;C9J7B5;C9J4W5;Q9GZV4
Alpha-enolase	ENO1	31.83718	31.32651	30.36953	32.57936	30.51145	29.43054	0.382	0.33729	P06733
Enhancer of rudimentary homolog	ERH	28.61369	28.00651	28.46162	28.14073	28.83038	28.83801	0.771	-0.24243	P84090;G3V279
Constitutive coactivator of PPAR-gamma-like protein 1	FAM120A	26.22755	25.67309	26.21495	27.99547	25.5602	25.38864	0.612	-0.27624	Q9NZB2
Fatty acid synthase;[Acyl-carrier-protein] S-acetyltransferase;[Acyl-carrier-protein] S-malonyltransferase;3-oxoacyl-[acyl-carrier-protein] synthase;3-oxoacyl-[acyl-carrier-protein] reductase;3-hydroxyacyl-[acyl-carrier-protein] dehydratase;Enoyl-[acyl-carrier-protein] reductase;Oleoyl-[acyl-carrier-protein] hydrolase	FASN	26.50246	25.74268	25.81124	27.32019	25.42547	25.30993	0.5	0.00026	P49327;A0A0U1RQF0
40S ribosomal protein S30	FAU	27.5952	27.94542	27.75754	27.86047	28.08654	28.07653	0.934	-0.24179	E9PR30;P62861
rRNA 2-O-methyltransferase fibrillarin	FBL	26.49669	27.09919	27.43333	27.76059	28.40105	27.61154	0.966	-0.91466	M0R0P1;M0QXL5;M0R2Q4;P22087;M0R299;M0R2U2;M0R1H0;M0R2B0
Fibrinogen alpha chain;Fibrinopeptide A;Fibrinogen alpha chain	FGA	25.80121	25.98427	24.99442	24.77915	24.7544	24.51753	0.043	0.90961	P02671
Fibrinogen beta chain;Fibrinopeptide B;Fibrinogen beta chain	FGB	27.46832	27.92976	27.28754	24.93701	24.76759	24.50715	0	2.82462	P02675;D6REL8
Fibrinogen gamma chain	FGG	26.43137	25.8825	25.23242	24.71413	24.68582	24.44882	0.032	1.23251	C9JEU5;C9JC84;P02679;C9JPQ9;C9JU00
Filamin-A	FLNA	28.34469	29.92465	29.46803	29.97637	30.46859	30.12719	0.913	-0.94493	Q5HY54;P21333;Q60FE5;A0A087WWY3
Filamin-C	FLNC	25.17665	25.89183	25.87058	25.48845	26.03269	25.95467	0.713	-0.17892	Q14315
Fragile X mental retardation protein 1	FMR1	25.04964	25.48223	25.38063	24.93774	24.70484	24.52234	0.015	0.58253	A8MQB8;G3V0J0;Q06787;A0A087WXI3
Fibronectin;Anastellin;Ugl-Y1;Ugl-Y2;Ugl-Y3	FN1	27.09083	26.53703	27.45998	28.62391	29.74702	30.21361	0.991	-2.4989	P02751
Fascin	FSCN1	28.14657	27.75907	26.29784	28.10375	26.33885	26.78219	0.347	0.32623	Q16658
Fragile X mental retardation syndrome-related protein 1	FXR1	27.63166	27.62881	27.87338	27.27711	27.38574	27.44261	0.016	0.3428	B4DXZ6;P51114;E9PFF5;E7EU85
Ras GTPase-activating protein-binding protein 2	G3BP2	27.43022	27.14316	27.41675	27.38022	27.33628	27.44664	0.696	-0.05767	Q9UN86;D6RGJ4;D6RAC7;D6RB17
Glucose-6-phosphate 1-dehydrogenase	G6PD	28.21563	28.14807	28.83537	28.53942	29.38933	29.70904	0.933	-0.81291	P11413
Neutral alpha-glucosidase AB	GANAB	28.09653	27.87877	28.39489	28.60184	26.23517	26.13569	0.147	1.1325	Q14697;F5H6X6;E9PKU7
Glyceraldehyde-3-phosphate dehydrogenase	GAPDH	32.15533	32.37705	31.38972	32.74399	31.25772	30.43887	0.278	0.49384	P04406;E7EUT5
GTPase-activating protein and VPS9 domain-containing protein 1	GAPVD1	28.15581	28.12534	28.31116	26.95815	27.3145	27.32217	0.003	0.99916	Q14C86;F8W9S7;C9IZ08;B0QZ65;B4DGD8
Golgi apparatus protein 1	GLG1	25.64349	25.40685	25.35101	25.71222	26.24474	26.13827	0.973	-0.56463	Q92896;H3BM42
Glucose-6-phosphate isomerase	GPI	26.86384	27.04999	27.266	27.50877	26.24599	26.78989	0.314	0.21173	P06744;A0A0A0MTS2;K7EQ48;A0A0J9YXP8;K7ENA0;A0A0J9YYH3
Gremlin-1	GREM1	25.03061	24.33426	24.81558	24.92382	24.73583	24.3583	0.424	0.05417	O60565
Granulins;Acrogranin;Paragranulin;Granulin-1;Granulin-2;Granulin-3;Granulin-4;Granulin-5;Granulin-6;Granulin-7	GRN	28.67064	27.78063	27.81812	27.87256	28.11262	28.02565	0.399	0.08619	P28799;K7EMR1;K7EKL3
Glutathione S-transferase P	GSTP1	28.06533	27.81885	27.00335	26.94537	26.88763	26.78038	0.07	0.75805	P09211;A8MX94
General transcription factor II-I	GTF2I	32.41483	32.19836	32.36137	32.6663	32.55673	32.86448	0.983	-0.37098	P78347
Histidine triad nucleotide-binding protein 1	HINT1	29.2584	29.02049	28.48089	30.13919	28.10744	28.21933	0.45	0.09794	P49773
Heterochromatin protein 1-binding protein 3	HP1BP3	25.21767	25.87296	26.29111	25.92243	26.51274	26.55166	0.882	-0.53503	Q5SSJ5;X6RGJ2;B0QZK9;B0QZK8
3-hydroxyacyl-CoA dehydrogenase type-2	HSD17B10	27.90965	28.45865	26.99992	28.29789	26.65595	26.43458	0.21	0.65993	Q99714;Q5H928
Heat shock protein HSP 90-alpha	HSP90AA1	28.42158	28.00287	27.05827	28.68325	27.8832	27.17055	0.553	-0.08476	P07900
Heat shock protein HSP 90-beta	HSP90AB1	30.36286	30.28041	29.73605	30.65838	29.14331	28.41643	0.196	0.7204	P08238
60 kDa heat shock protein, mitochondrial	HSPD1	31.29767	31.82722	31.09936	31.92472	30.30932	29.64918	0.185	0.78034	P10809
10 kDa heat shock protein, mitochondrial	HSPE1	29.01866	29.23416	28.05931	29.5059	27.66614	26.87736	0.224	0.75424	P61604;B8ZZL8
Insulin-like growth factor 2 mRNA-binding protein 1	IGF2BP1	25.3949	26.17109	25.21845	25.31983	25.45945	25.54457	0.328	0.15353	Q9NZI8
Insulin-like growth factor 2 mRNA-binding protein 3	IGF2BP3	27.00945	26.71777	27.1057	26.87138	26.7304	26.89365	0.224	0.1125	O00425
Ig gamma-3 chain C region;Ig gamma-2 chain C region;Ig gamma-4 chain C region	IGHG3;IGHG2;IGHG4	29.77607	30.46002	29.71135	29.60385	29.05447	29.66541	0.079	0.54124	P01860;P01859;P01861
Ig mu chain C region;Ig mu heavy chain disease protein	IGHM	25.84044	26.47729	25.68142	24.82358	24.71668	24.45519	0.009	1.33457	A0A087WYJ9;A0A1B0GUU9;P01871;P04220
Immunoglobulin lambda-like polypeptide 5	IGLL5	26.82396	26.75786	26.90942	26.54203	26.52389	26.71306	0.019	0.23742	A0A0B4J231;B9A064
Protein Red	IK	25.94456	26.76172	26.52096	26.36088	26.85899	26.73221	0.774	-0.24161	Q13123;E7EQZ7;D6REL4
Interleukin enhancer-binding factor 2	ILF2	26.71503	26.58663	27.12888	27.22463	27.17608	27.00689	0.913	-0.32569	B4DY09;Q12905;X6R6Z1;A0A0A0MRL0
Interleukin enhancer-binding factor 3	ILF3	28.08451	28.20667	29.06219	28.97438	29.60475	29.47003	0.96	-0.8986	Q12906
Inosine-5-monophosphate dehydrogenase 2	IMPDH2	31.1689	31.51578	31.38504	30.53964	30.72322	30.64074	0.004	0.72204	P12268;H0Y4R1
Ubiquitin-like protein ISG15	ISG15	31.71022	32.41833	31.76292	31.41105	30.79699	30.36118	0.024	1.10742	A0A096LPJ4;P05161;A0A096LNZ9
Immunoglobulin J chain	JCHAIN;IGJ	29.56278	29.68641	29.32111	28.80341	28.85451	29.1052	0.007	0.60239	D6RHJ6;D6RD17;P01591
BTB/POZ domain-containing protein KCTD3	KCTD3	26.1649	26.01508	26.69686	24.86001	24.42414	24.14217	0.002	1.81684	Q9Y597
KH domain-containing, RNA-binding, signal transduction-associated protein 1	KHDRBS1	26.18124	26.26137	27.47414	26.69989	27.16269	27.46607	0.804	-0.47063	Q07666
Serine beta-lactamase-like protein LACTB, mitochondrial	LACTB	25.14133	24.99261	25.10462	24.92841	24.70493	24.77339	0.016	0.27728	H0YNN5;P83111
La-related protein 1	LARP1	24.57063	25.0178	24.89929	24.75113	24.18918	24.44561	0.079	0.36727	E5RH50;A0A0B4J210;Q6PKG0;H0YC33
L-lactate dehydrogenase A chain	LDHA	29.12933	29.9341	29.00102	29.83325	28.24159	27.68612	0.181	0.76783	P00338;F5GYU2;F5GXY2
L-lactate dehydrogenase B chain	LDHB	27.59541	28.33799	27.88565	28.13021	27.0203	27.31743	0.164	0.45037	P07195
Galectin-1	LGALS1	26.85792	26.90564	26.17745	27.35389	27.64417	27.00848	0.957	-0.68851	P09382
LIM domain and actin-binding protein 1	LIMA1	25.1488	29.29165	29.61437	28.31056	29.92889	29.62633	0.762	-1.27032	Q9UHB6;F8VQE1;F8VS07;F8VRN8
Prelamin-A/C;Lamin-A/C	LMNA	29.17379	29.89807	29.99199	28.73915	29.7965	29.21736	0.169	0.43695	P02545
	LMO7	26.01952	29.01747	30.07214	29.26152	30.92259	30.28538	0.862	-1.78679	E9PMS6
Leucine-rich PPR motif-containing protein, mitochondrial	LRPPRC	24.68073	25.04589	25.45272	24.93727	24.73354	23.75389	0.129	0.58488	P42704;C9JCA9;B8ZZ38;A0A0C4DG06
Leucine zipper protein 1	LUZP1	27.93635	28.08578	28.34896	27.2006	28.73664	27.90707	0.368	0.17559	Q86V48
Microtubule-associated protein 1A;MAP1A heavy chain;MAP1 light chain LC2	MAP1A	28.22122	29.13836	28.55017	26.08288	26.87115	26.44908	0.002	2.16888	E9PGC8;P78559
Microtubule-associated protein 1B;MAP1B heavy chain;MAP1 light chain LC1	MAP1B	25.28658	25.72913	25.80418	24.88916	24.69365	24.42421	0.006	0.93762	P46821
Microtubule-associated proteins 1A/1B light chain 3B;Microtubule-associated proteins 1A/1B light chain 3 beta 2	MAP1LC3B;MAP1LC3B2	29.11225	30.16985	29.72232	29.24139	28.37559	28.78157	0.048	0.86862	H3BTL1;Q9GZQ8;A6NCE7
Microtubule-associated protein;Microtubule-associated protein 4	MAP4	26.68873	26.90965	27.66452	26.63851	26.53511	26.91274	0.158	0.39218	E7EVA0;P27816
Matrin-3	MATR3	28.03328	28.26553	28.49625	28.36616	29.16087	28.88832	0.934	-0.5401	A0A0R4J2E8;A8MXP9;P43243;D6REM6;D6R991
Malate dehydrogenase, mitochondrial;Malate dehydrogenase	MDH2	27.67115	27.48439	27.77248	28.22633	28.45036	28.18068	0.997	-0.64312	P40926;G3XAL0
Microfibrillar-associated protein 1	MFAP1	26.37731	25.83379	27.3268	26.45176	27.32397	26.96477	0.759	-0.40087	P55081
Macrophage migration inhibitory factor	MIF	24.76061	26.12062	24.91146	26.11128	26.22757	26.50113	0.933	-1.01576	P14174
Moesin;Radixin	MSN;RDX	27.13888	27.51322	27.43405	27.4243	26.69352	26.30619	0.114	0.55405	P26038;P35241
C-1-tetrahydrofolate synthase, cytoplasmic;Methylenetetrahydrofolate dehydrogenase;Methenyltetrahydrofolate cyclohydrolase;Formyltetrahydrofolate synthetase;C-1-tetrahydrofolate synthase, cytoplasmic, N-terminally processed	MTHFD1	28.76408	28.35817	27.50802	28.35338	28.0782	27.16279	0.27	0.3453	F5H2F4;P11586
Myosin-10	MYH10	25.31931	25.23389	25.95031	23.73745	25.01069	25.37796	0.124	0.79247	P35580
Myosin-6	MYH6	26.65581	26.4914	26.38075	26.61133	26.15435	25.47556	0.161	0.42891	P13533
Myosin-9	MYH9	28.19765	32.9322	33.40375	31.31133	32.72387	32.65339	0.644	-0.71833	P35579
Myosin light chain 3	MYL3	25.51948	25.85519	25.63702	24.84001	24.63838	24.45612	0.001	1.02573	P08590
Myosin light polypeptide 6	MYL6	27.79885	30.31991	30.42232	29.04409	30.10874	30.08904	0.59	-0.2336	F8W1R7;G3V1V0;P60660;J3KND3;G8JLA2;B7Z6Z4;F8VPF3;G3V1Y7
Nucleolin	NCL	28.37073	28.87171	29.07061	28.8557	29.16164	29.23599	0.862	-0.31343	P19338;H7BY16
Protein NEDD1	NEDD1	26.24009	26.60795	26.50746	26.20157	26.36503	26.25695	0.122	0.17732	Q8NHV4
Nestin	NES	28.42402	28.16648	27.55845	27.73802	28.06281	28.39995	0.52	-0.01728	P48681
Nexilin	NEXN	27.00721	28.84682	29.6086	28.19634	29.78651	29.39462	0.736	-0.63828	Q0ZGT2;H7BXY5;E7EUA0
Nucleoside diphosphate kinase;Nucleoside diphosphate kinase B;Nucleoside diphosphate kinase A	NME1-NME2;NME2;NME1	27.41442	28.17916	26.67533	28.14346	26.62394	26.20456	0.295	0.43232	Q32Q12;J3KPD9;P22392;E7ERL0;P15531
Nucleolar and coiled-body phosphoprotein 1	NOLC1	23.94771	27.39665	27.32432	25.99753	28.74278	27.39207	0.771	-1.15457	Q14978;A0A0A0MRM9
Probable 28S rRNA (cytosine(4447)-C(5))-methyltransferase	NOP2	25.66696	26.98034	26.75034	26.16071	27.17369	26.84685	0.683	-0.2612	P46087
Nucleolar protein 56	NOP56	26.92118	25.2953	26.12133	27.60252	26.78606	25.79781	0.785	-0.61619	O00567
Nucleolar protein 58	NOP58	25.95497	25.27338	26.04496	27.3625	26.89192	26.18646	0.964	-1.05586	Q9Y2X3
Nucleophosmin	NPM1	30.73973	31.38782	31.42282	31.50014	32.09924	31.90999	0.957	-0.653	P06748
NAD(P)H dehydrogenase [quinone] 1	NQO1	26.86254	27.06743	27.08673	26.518	26.65875	27.88001	0.511	-0.01335	H3BNV2;P15559;B4DLR8
Cytosolic purine 5-nucleotidase	NT5C2	26.70754	28.08715	27.60215	27.20349	25.85702	25.34714	0.065	1.32973	P49902;Q5JUV4
Nuclear fragile X mental retardation-interacting protein 2	NUFIP2	27.72728	27.85287	27.50302	26.90679	26.70094	26.91661	0.002	0.85294	Q7Z417
Succinyl-CoA:3-ketoacid coenzyme A transferase 1, mitochondrial	OXCT1	27.66959	27.00013	26.26376	28.0134	26.6528	26.6006	0.567	-0.11111	P55809;E9PDW2
Polyadenylate-binding protein;Polyadenylate-binding protein 1	PABPC1	29.31415	29.24425	29.64301	29.16878	29.13058	29.27609	0.113	0.20865	A0A087WTT1;P11940;E7EQV3;E7ERJ7;H0YAR2
Polyadenylate-binding protein;Polyadenylate-binding protein 4	PABPC4	27.04072	26.87443	27.38327	26.75926	26.84924	26.86065	0.101	0.27642	B1ANR0;Q13310
Palladin	PALLD	25.69776	25.89458	26.7483	24.74924	28.65236	27.16471	0.707	-0.74189	Q8WX93
Protein deglycase DJ-1	PARK7	27.23142	26.8147	26.51449	28.21716	26.59263	26.10455	0.563	-0.11791	K7ELW0;Q99497;K7EN27
Poly(rC)-binding protein 1	PCBP1	27.75672	27.87596	27.19065	27.85662	28.12037	28.14681	0.917	-0.43349	Q15365
Protein disulfide-isomerase A3	PDIA3	27.02041	28.13634	25.88043	27.76148	28.15561	27.42453	0.82	-0.76815	P30101
Profilin-1	PFN1	28.36474	28.92235	28.26825	29.53694	26.96576	26.41146	0.229	0.88039	P07737;K7EJ44
Phosphoglycerate mutase 1;Phosphoglycerate mutase 2;Probable phosphoglycerate mutase 4	PGAM1;PGAM2;PGAM4	26.0778	26.29997	27.1513	26.68552	25.92343	25.69115	0.204	0.40966	P18669;P15259;Q8N0Y7
Serine/threonine-protein phosphatase PGAM5, mitochondrial	PGAM5	29.91954	28.49606	29.72211	28.80809	29.40598	29.29119	0.347	0.21082	Q96HS1
Phosphoglycerate kinase 1	PGK1	29.05256	28.60527	27.16298	29.5868	27.60626	26.72266	0.392	0.3017	P00558
Prohibitin	PHB	28.76743	29.03433	28.27977	29.07242	28.02168	27.56682	0.207	0.47354	C9JW96;P35232;C9JZ20;E7ESE2;E9PCW0;D6RBK0
PHD finger-like domain-containing protein 5A	PHF5A	30.32464	30.04336	30.07635	30.03394	29.85311	30.34763	0.353	0.06989	Q7RTV0
Pyruvate kinase PKM;Pyruvate kinase	PKM	31.5055	31.31495	30.02327	32.16746	30.04687	29.4265	0.35	0.40096	P14618;B4DNK4;H3BTN5;H3BQ34;H3BR70
Plectin	PLEC	29.33025	29.33618	29.23418	27.70767	28.31212	28.498	0.02	1.12761	Q15149
Pleiotropic regulator 1	PLRG1	28.02152	27.66993	28.28494	28.42762	28.70345	29.01239	0.979	-0.72236	O43660;D6RA26;B7Z982
Pinin	PNN	28.13301	28.03002	28.74695	27.4556	28.21206	28.09713	0.153	0.38173	Q9H307
Peptidyl-prolyl cis-trans isomerase A;Peptidyl-prolyl cis-trans isomerase A, N-terminally processed;Peptidyl-prolyl cis-trans isomerase	PPIA	28.93781	29.02046	27.92615	29.70644	27.41191	27.07989	0.29	0.56206	P62937;F8WE65;C9J5S7
Protein phosphatase 1 regulatory subunit 12A	PPP1R12A	26.12969	28.10154	28.46544	26.86785	28.40097	27.97793	0.579	-0.18336	O14974;F8VZN8;H0YHI8;H0YIS4
Peroxiredoxin-1	PRDX1	30.60337	30.41226	29.999	31.37974	29.44146	28.60198	0.294	0.53048	Q06830;A0A0A0MSI0
Peroxiredoxin-2	PRDX2	29.51911	28.70771	27.47057	29.17795	28.73873	27.32036	0.43	0.15345	P32119;A6NIW5
Peroxiredoxin-6	PRDX6	28.06389	27.39354	26.34506	29.11108	26.92275	26.94454	0.659	-0.39196	P30041
Pre-mRNA-processing factor 19	PRPF19	29.52832	28.7482	29.80948	30.36474	30.32206	30.47644	0.96	-1.02575	Q9UMS4;F5GY56
Pre-mRNA-processing-splicing factor 8	PRPF8	25.04714	24.16722	25.25814	25.83538	27.13065	25.95296	0.974	-1.48216	Q6P2Q9
Protein PRRC2A	PRRC2A	25.555	25.17818	25.48425	26.24522	25.17665	25.90123	0.817	-0.36856	P48634
Protein PRRC2B	PRRC2B	30.22043	30.13724	30.15906	29.50964	29.90153	29.73799	0.026	0.45586	Q5JSZ5
Protein PRRC2C	PRRC2C	27.5674	27.39141	27.3195	27.07224	27.08851	27.28366	0.025	0.27797	E7EPN9;Q9Y520
Polypyrimidine tract-binding protein 1	PTBP1	28.5787	28.48961	28.50692	29.10926	29.2182	29.1159	1	-0.62271	P26599;A0A0U1RRM4;A6NLN1;A0A0D9SF20
Polymerase I and transcript release factor	PTRF	26.56995	27.1716	27.2893	26.39976	26.64842	26.86774	0.121	0.37164	Q6NZI2
Ankycorbin	RAI14	24.09017	25.28651	25.45061	24.93092	25.53831	25.4946	0.758	-0.37885	Q9P0K7
	RALY	27.38418	27.30034	28.09798	28.09124	28.82563	28.38977	0.967	-0.84138	Q5QPL9
GTP-binding nuclear protein Ran	RAN	26.47886	26.87009	26.08212	28.2736	26.51539	25.99174	0.706	-0.44989	B5MDF5;J3KQE5;P62826;F5H018;H0YFC6
RNA-binding protein 10	RBM10	34.3894	34.02499	34.17497	34.05375	34.19146	34.32288	0.48	0.00709	A0A0A0MR66;P98175
RNA-binding protein 12B	RBM12B	28.14506	27.92824	27.90919	27.70649	28.0041	27.94425	0.205	0.10922	B9ZVT1;Q8IXT5
RNA-binding protein 14	RBM14	26.33625	25.60374	25.56793	26.5342	27.16144	26.91639	0.983	-1.0347	Q96PK6
Splicing factor 45	RBM17	31.19566	30.97487	31.30807	30.87496	30.74318	31.25372	0.169	0.20225	Q96I25;Q5W011;Q5W010;Q5W012;H0Y6J6
RNA-binding protein 6	RBM6	33.19976	32.59439	32.75841	32.75005	32.96472	33.02343	0.611	-0.06188	P78332;E9PGM9;F8WCA5
RNA-binding protein 8A	RBM8A	26.35235	25.77834	26.87982	25.93647	26.57802	26.48451	0.496	0.00384	Q9Y5S9
RNA-binding motif protein, X chromosome;RNA-binding motif protein, X chromosome, N-terminally processed;RNA binding motif protein, X-linked-like-1	RBMX;RBMXL1	29.81771	29.74424	30.06137	30.08525	30.95747	30.6495	0.95	-0.68963	P38159;H3BT71;H0Y6E7;H3BUY5;Q96E39
E3 ubiquitin-protein ligase BRE1A	RNF20	29.0963	29.23813	29.45944	29.34242	29.51328	29.65964	0.919	-0.24049	Q5VTR2
	RNF40	29.93593	30.0836	30.04674	30.28262	30.38926	30.63435	0.979	-0.41332	H3BP71
RNA-binding protein with serine-rich domain 1	RNPS1	25.63785	25.38801	25.96952	25.08018	25.58242	25.62268	0.192	0.2367	H3BV80;H3BMS0;H3BMM9;H3BTC0;Q15287;H3BPG5
Ribosome-binding protein 1	RRBP1	30.49476	30.72306	30.91954	30.24536	30.53992	30.58065	0.095	0.25714	A0A0A0MRV0;Q9P2E9;A0A087WVV2;F8W7S5
Ribosomal L1 domain-containing protein 1	RSL1D1	26.76319	26.93495	27.49114	26.65007	27.71155	27.26714	0.64	-0.14649	O76021;J3QSV6
tRNA-splicing ligase RtcB homolog	RTCB	26.9954	25.79566	27.09698	27.02464	27.2478	27.27551	0.842	-0.5533	Q9Y3I0
Scaffold attachment factor B1	SAFB	25.95832	25.78945	26.31289	26.40905	27.72286	26.84446	0.943	-0.9719	Q15424
Plasminogen activator inhibitor 1 RNA-binding protein	SERBP1	26.58935	26.49777	26.91194	27.02475	27.05269	27.24898	0.974	-0.44245	Q8NC51
Splicing factor 3A subunit 1	SF3A1	28.18721	28.16997	29.20147	29.01911	29.49169	29.51612	0.939	-0.82276	Q15459
Splicing factor 3A subunit 2	SF3A2	26.65745	26.21562	27.50885	27.19948	27.81397	27.80125	0.923	-0.81093	Q15428;K7EMT0
Splicing factor 3A subunit 3	SF3A3	25.78895	27.75438	26.96642	27.32131	27.7366	27.81611	0.85	-0.78809	Q12874
Splicing factor 3B subunit 1	SF3B1	32.34475	31.95785	32.30748	31.90702	31.90451	32.33714	0.232	0.1538	O75533
Splicing factor 3B subunit 2	SF3B2	32.37958	31.93058	32.36742	32.07871	31.92783	32.316	0.281	0.11835	Q13435;E9PPJ0
Splicing factor 3B subunit 3	SF3B3	30.27697	29.5646	30.29351	30.30661	30.16985	30.62671	0.839	-0.3227	Q15393
Splicing factor 3B subunit 4	SF3B4	27.37782	27.64533	28.34524	27.27124	27.33577	27.60145	0.156	0.38664	Q15427
Splicing factor 3B subunit 5	SF3B5	29.32316	28.867	29.26157	28.82378	29.07227	29.37999	0.4	0.05856	Q9BWJ5
Splicing factor 3B subunit 6	SF3B6	27.40763	26.74996	27.57254	27.10629	26.68083	27.65867	0.407	0.09478	Q9Y3B4
ADP/ATP translocase 3;ADP/ATP translocase 3, N-terminally processed;ADP/ATP translocase 1	SLC25A6;SLC25A4	27.96653	28.1794	27.54547	28.27657	26.92286	26.59121	0.173	0.63359	P12236;V9GYG0;P12235
4F2 cell-surface antigen heavy chain	SLC3A2	28.53152	28.31963	27.45623	28.5733	27.85763	26.76307	0.294	0.37113	F5GZS6;J3KPF3;P08195
SAFB-like transcription modulator	SLTM	25.8849	25.34249	25.65992	25.17729	26.27315	25.88544	0.648	-0.14952	Q9NWH9;H7BXE3
Staphylococcal nuclease domain-containing protein 1	SND1	27.06054	26.21581	26.73762	27.78662	26.45883	25.61119	0.472	0.05244	Q7KZF4
U2 small nuclear ribonucleoprotein A	SNRPA1	28.15658	27.94123	29.04218	28.80329	29.27171	29.1226	0.916	-0.68587	P09661;H0YLR3;H0YMA0
Small nuclear ribonucleoprotein Sm D2	SNRPD2	27.43913	28.67572	28.31553	27.95027	28.12312	28.09487	0.417	0.08737	P62316;K7ERG4
Small nuclear ribonucleoprotein Sm D3	SNRPD3	26.08387	25.60402	25.73549	26.17577	26.75685	26.77354	0.98	-0.76093	P62318
SNW domain-containing protein 1	SNW1	27.47785	25.73123	28.57452	27.14044	28.00201	27.516	0.618	-0.29162	Q13573;G3V3A4;G3V4X8
Protein SON	SON	26.3425	26.20092	27.17969	26.37647	27.48692	26.8896	0.759	-0.34329	P18583;H7C1M2
SPATS2-like protein	SPATS2L	26.03231	25.60627	26.08432	26.58291	26.77467	26.78119	0.99	-0.80529	Q9NUQ6;B8ZZZ7
Sequestosome-1	SQSTM1	27.50809	27.97853	27.66357	24.93576	24.68341	24.52726	0	3.00125	Q13501;E7EMC7;E9PFW8
SRSF protein kinase 2;SRSF protein kinase 2 N-terminal;SRSF protein kinase 2 C-terminal	SRPK2	28.82569	28.63672	29.15649	27.86071	27.99556	28.07127	0.008	0.89712	P78362
Serine/arginine repetitive matrix protein 1	SRRM1	27.31311	27.1028	27.6656	26.58735	26.58262	26.81446	0.017	0.69903	E9PCT1;A9Z1X7;Q8IYB3;M0R088
Serine/arginine repetitive matrix protein 2	SRRM2	34.5016	34.06125	34.37671	32.98905	33.41991	33.35206	0.002	1.05951	Q9UQ35
Serine/arginine-rich splicing factor 1	SRSF1	29.24977	28.35347	29.21331	29.04349	28.92578	29.30001	0.666	-0.15091	J3KTL2;Q07955;J3KSR8
Serine/arginine-rich splicing factor 3	SRSF3	28.70961	27.80907	28.03344	28.86018	29.14163	29.29467	0.97	-0.91479	P84103;A0A087X2D0
Serine/arginine-rich splicing factor 4	SRSF4	26.45326	24.83195	26.24382	27.5024	24.97854	25.08663	0.505	-0.01285	Q08170;A0A0D9SEM4
Serine/arginine-rich splicing factor 6	SRSF6	28.60003	27.5814	28.29999	27.98983	28.23617	28.33211	0.529	-0.02556	Q13247
Serine/arginine-rich splicing factor 7	SRSF7	28.96152	27.18782	28.28476	27.93798	28.24345	28.5301	0.561	-0.09248	Q16629;C9JAB2;A0A0B4J1Z1
Lupus La protein	SSB	26.35688	26.0606	28.57761	26.52724	24.58841	24.12046	0.076	1.91966	P05455
Erythrocyte band 7 integral membrane protein	STOM	24.42458	25.38265	24.91493	24.89388	24.69936	24.50709	0.272	0.20728	P27105
Heterogeneous nuclear ribonucleoprotein Q	SYNCRIP	27.51119	27.79724	27.9011	28.1533	28.56899	28.45132	0.991	-0.65469	O60506;B7Z645
Synaptopodin	SYNPO	24.47735	28.0643	28.97776	25.73418	25.41332	24.85837	0.156	1.83785	Q8N3V7
TATA-binding protein-associated factor 2N;RNA-binding protein FUS	TAF15;FUS	24.49844	24.58497	24.98902	24.77032	24.62817	23.7202	0.224	0.31791	A0A075B7D9;Q92804;H3BPE7;P35637
Transgelin-2	TAGLN2	27.34934	27.82899	28.48079	28.03092	28.99142	28.99804	0.919	-0.78709	P37802;X6RJP6
Treacle protein	TCOF1	25.48795	24.89324	26.42669	24.59582	27.91022	26.73324	0.747	-0.81047	Q13428;J3KQ96;E7ETY2
Thyroid hormone receptor-associated protein 3	THRAP3	31.00792	30.72574	31.59393	30.45287	30.8213	30.84319	0.127	0.40341	Q9Y2W1
Tight junction protein ZO-2	TJP2	30.41276	30.85378	30.55974	29.37743	29.81264	29.73408	0.003	0.96738	A0A1B0GTW1;Q9UDY2
Transketolase	TKT	33.00905	33.01094	32.03839	33.59824	31.94126	31.03486	0.296	0.49467	P29401;A0A0B4J1R6
Mitochondrial import receptor subunit TOM40 homolog	TOMM40	27.80747	27.36528	26.01408	28.40714	26.68512	26.39567	0.545	-0.10037	O96008;K7EJ57
Triosephosphate isomerase	TPI1	29.07549	28.91886	27.09366	29.97555	27.67182	27.0489	0.456	0.13058	P60174
	TPM1	28.29925	30.77313	31.11855	30.05142	32.29327	32.14443	0.859	-1.43273	Q6ZN40
Tropomyosin beta chain	TPM2	27.30726	26.0034	26.2644	27.19698	26.87561	26.75188	0.795	-0.41647	Q5TCU3;Q5TCU8;P07951
	TPM3	28.21194	27.2179	27.9901	25.74363	29.08497	27.86585	0.416	0.24183	J3KN67
Tropomyosin alpha-4 chain	TPM4	29.32918	28.16806	28.6276	26.17411	28.76983	28.35102	0.184	0.94329	P67936
Transformer-2 protein homolog alpha	TRA2A	27.96741	27.47831	28.04072	27.01127	27.12406	26.98869	0.02	0.78747	Q13595
Transformer-2 protein homolog beta	TRA2B	30.40477	29.53696	30.05672	29.29476	29.69947	29.54517	0.092	0.48635	P62995
E3 ubiquitin-protein ligase TRIM21	TRIM21	29.24579	29.67615	28.9884	29.69619	28.83008	30.18719	0.705	-0.26771	P19474
Thioredoxin	TXN	28.24758	28.94509	28.67825	28.25255	27.03171	26.9438	0.042	1.21429	P10599
U2 snRNP-associated SURP motif-containing protein	U2SURP	32.1055	31.97627	32.2762	31.73695	31.59152	32.04898	0.062	0.32684	O15042;E7ET15;E7EW00;H0Y8D9
Voltage-dependent anion-selective channel protein 1	VDAC1	28.43213	27.92728	26.77216	29.35359	26.68499	25.82136	0.371	0.42388	P21796
Vimentin	VIM	32.62183	34.25589	33.8508	34.22934	34.43334	34.89229	0.907	-0.94215	P08670;B0YJC4
WW domain-containing adapter protein with coiled-coil	WAC	29.8561	30.0342	30.34837	29.3446	29.60063	29.7624	0.028	0.51035	Q9BTA9;A0A0A0MRT2
WD repeat-containing protein 1	WDR1	28.16183	27.52403	27.81515	28.85347	27.01585	27.13278	0.405	0.1663	O75083
NEDD4-like E3 ubiquitin-protein ligase WWP1	WWP1	26.01284	25.31745	25.254	25.03624	24.67783	24.96173	0.052	0.63616	Q9H0M0
X-ray repair cross-complementing protein 5	XRCC5	27.66173	27.87385	26.33211	27.79483	26.79885	26.33484	0.327	0.31306	P13010
Nuclease-sensitive element-binding protein 1	YBX1	29.18945	28.31747	28.68569	29.10722	29.21201	29.02741	0.867	-0.38468	P67809;H0Y449;C9J5V9
YLP motif-containing protein 1	YLPM1	28.95809	29.1291	29.4242	28.16816	28.61877	28.54241	0.01	0.72735	P49750
14-3-3 protein epsilon	YWHAE	27.40714	25.99822	27.16452	27.79797	25.45375	26.36994	0.36	0.31607	P62258;B4DJF2;I3L3T1;K7EM20
14-3-3 protein gamma;14-3-3 protein gamma, N-terminally processed	YWHAG	24.50566	24.73464	25.10506	24.89675	24.68392	24.51955	0.358	0.08171	P61981
14-3-3 protein zeta/delta;14-3-3 protein beta/alpha;14-3-3 protein beta/alpha, N-terminally processed	YWHAZ;YWHAB	29.25555	30.05181	27.81482	29.09328	26.39792	25.49363	0.098	2.04578	P63104;E7EX29;B0AZS6;B7Z2E6;H0YB80;E7ESK7;P31946
Zinc finger CCCH domain-containing protein 14	ZC3H14	25.53742	25.54796	26.65758	25.24391	25.86271	25.70078	0.254	0.31185	H0YJA2;Q6PJT7;G3V256;A0A087WTC9;G3V5I6
Zinc finger CCCH-type antiviral protein 1	ZC3HAV1	26.58907	26.15721	26.40662	25.8484	26.13471	26.0367	0.038	0.3777	C9J6P4;Q7Z2W4

### Sheet: Shortlist
Protein names	Gene names	log2 LFQ treated_01	log2 LFQ treated_02	log2 LFQ treated_03	log2 LFQ control_01	log2 LFQ control_02	log2 LFQ control_03	p-val treated vs contr	Difference treated vs contr	Majority protein IDs
Sequestosome-1	SQSTM1	27.50809	27.97853	27.66357	24.93576	24.68341	24.52726	0	3.00125	Q13501;E7EMC7;E9PFW8
Chloride channel CLIC-like protein 1	CLCC1	25.98379	26.17889	26.41464	24.70391	24.68966	24.48208	0.001	1.56722	Q96S66
Ataxin-2	ATXN2	25.98407	25.88828	26.23222	24.92178	24.63733	24.44119	0.001	1.36809	H0YH87;F8WB06;F8VQP2;V9GY86;Q99700;F8VRK6;F8W0B5
Microtubule-associated protein 1A;MAP1A heavy chain;MAP1 light chain LC2	MAP1A	28.22122	29.13836	28.55017	26.08288	26.87115	26.44908	0.002	2.16888	E9PGC8;P78559
BTB/POZ domain-containing protein KCTD3	KCTD3	26.1649	26.01508	26.69686	24.86001	24.42414	24.14217	0.002	1.81684	Q9Y597
Serine/arginine repetitive matrix protein 2	SRRM2	34.5016	34.06125	34.37671	32.98905	33.41991	33.35206	0.002	1.05951	Q9UQ35
Alpha-2-macroglobulin	A2M	27.14149	27.17007	26.47102	24.68963	24.52054	24.45908	0.003	2.37111	P01023
Cytoskeleton-associated protein 4	CKAP4	26.89273	26.67842	27.13897	25.58296	25.9999	26.02848	0.003	1.03293	Q07065
Src substrate cortactin	CTTN	30.38761	30.43201	30.49734	28.91664	29.19826	29.41909	0.005	1.26099	Q14247
Barrier-to-autointegration factor;Barrier-to-autointegration factor, N-terminally processed	BANF1	26.1512	26.02853	26.58849	25.00371	25.49433	24.63304	0.01	1.21238	O75531
Fragile X mental retardation protein 1	FMR1	25.04964	25.48223	25.38063	24.93774	24.70484	24.52234	0.015	0.58253	A8MQB8;G3V0J0;Q06787;A0A087WXI3
