## Supplementary material for "Senescent cells cluster CTCF on nuclear speckles to sustain their splicing program": SupplTable S7

### Sheet: DMSO CTCF eCLIP targets
AAMDC
ACTB
ACTG1
ADAMTS1
ANKRD10
ANLN
C19orf48
CAVIN3
CD248
CFL1
COL1A1
COL1A2
COL3A1
COL4A1
COL4A2
COL6A2
COL6A3
CWF19L1
DCN
DST
EEF2
EIF4A1
EMILIN1
ENO1
FAM234B
FAM71F2
FLNA
FLNC
GAS6
HNRNPD
HSPA8
HSPB1
HSPG2
HTRA1
KIF5B
LMNA
LTBP2
MARCKS
MATR3
MED12L
MXRA8
MYH9
MYLK
NES
NIBAN2
NSD2
PID1
PLEC
PNN
PPP1R12C
PRKCSH
RANGAP1
RN7SK
RN7SKP148
RN7SKP255
RN7SKP90
RNA28SN2
RNA45SN2
RNA5SP145
RNA5SP149
RNA5SP242
RNU11
RPSA
RYR2
SENP3
SFPQ
SLCO5A1
SNHG1
SNHG4
SNORA12
SNORA6
SNORA74A
SNORD10
SNORD14E
SNORD17
SNORD22
SNORD3A
SNORD88C
SNX5
TAF12-DT
TKT
TLN1
TTYH3

### Sheet: ICM CTCF eCLIP targets
AAK1
ACADVL
ACBD6
ACIN1
ADAMTS1
ADARB1
AEBP2
AHDC1
AHNAK
ALPK2
ANKRD10
ANXA5
AP1M1
APLP2
ARHGAP6
ARID3A
ARID5B
ASAP1
ATP2A2
AZI2
BASP1
BCL2L2
BDNF
BNC2
BRD1
BTBD9
C11orf96
C1orf198
CABLES1
CCDC50
CCDC57
CCDC80
CCNL1
CEMIP
CHD8
CHKA
CIART
CLEC16A
CLSTN1
CNNM2
COL5A1
COL6A2
CSGALNACT1
CTBP1
CTBP2
CTDP1
CTSL
CWF19L1
CYBA
DBN1
DCN
DDX27
DDX41
DDX5
DENND2A
DIP2C
DKK3
DNMT3A
DST
DVL3
DYNC1H1
DYNLL1
ECHDC1
EEA1
EEF2
EFNB1
EHMT1
EIF3A
EIF4A2
EIF4B
ELL2
EMILIN1
ENAH
ENO1
EPB41L2
EXT1
FAM107B
FAM204A
FARP1
FBXL7
FGF2
FLNC
FLVCR2
G6PD
GAS6
GLS
GPC1
HECTD1
HFM1
HIPK2
HNRNPD
HSP90AA1
HSP90AB1
HTRA1
IGFBP5
IKBKB
IL6ST
INHBA
JUN
KCNA1
KCTD2
KIF5B
KIRREL1
KLHL5
LAMB2
LAMTOR5
LHFPL2
LHX4-AS1
LINC-PINT
LOXL2
LPP
LRP1
LRRC37A15P
MANBA
MARVELD1
MATR3
MEG8
MGRN1
MGST3
MICAL2
MORF4L2
MRI1
MSC
MTX2
MXRA7P1
MYH9
MYLK
MYO9B
NABP1
NALF1
NALF1-IT1
NAV1
NEIL3
NIBAN2
NID2
NIPSNAP1
NRG1
NSD2
NSD3
NUDT16L1
NXN
P4HB
PABPN1
PALM2AKAP2
PCBP2
PCNX2
PDE5A
PDZRN3
PGD
PITPNM2
PITRM1
PLBD2
PLCB4
PLCG1
PLEC
PLOD1
PNN
POLE3
POLR1C
PPP1R12C
PPP1R21
PRKCA
PRPF40A
PRPF4B
PRR14L
PSAP
PTPN14
PTPRS
PXDN
QSOX1
RAB7A
RANGAP1
RC3H1
REEP5
RNA5SP282
RNA5SP387
RND3
RNU11
RPL4
RPSA
RSRP1
RTN4
SARAF
SARS1
SAT1
SCAF1
SDC3
SEC31A
SF1
SFPQ
SGIP1
SLC4A4
SLCO5A1
SMAD3
SMPD4
SMPD4BP
SND1
SNHG14
SNHG4
SNORA12
SNORA4
SNORA6
SNORA74A
SNORD18B
SNRPN
SNURF
SOGA1
SPIN1
SPRY4
SPTBN1
SRCAP
SRRM2
SSBP3
STAT5B
STK38
STXBP1
SYNPO
TAF12-DT
TAF1B
TBC1D16
TEAD1
TFPI2
TGFB1
TGFBI
TGM2
THRAP3
TMBIM6
TMED9
TMEM115
TNKS1BP1
TRAM1
TRIO
TRR-CCT1-1
TRR-TCG1-1
TSG101
TTYH3
TUBGCP3
U2AF2
UACA
UBE4A
UBR4
USP11
VCL
VCP
VEGFA
VPS9D1
VTRNA2-1
WNT5A
XIST
XPO1
ZFAND6
ZFC3H1
ZFP41
ZHX2
ZMAT3
ZMYM2
ZNF219
ZNF638
ZNF804A

### Sheet: HMGB2 sCLIP targets
AARS1
ABCC1
ABCC4
ABL1
ABLIM3
ACADM
ACADVL
ACAP2
ACBD6
ACIN1
ACLY
ACTA2
ACTB
ACTG1
ACTG2
ACTN1
ACTN4
ACVR1B
ADAM18
ADAM9
ADAMTS1
ADAMTS10
ADAMTS13
ADAMTS2
ADAMTS6
ADAMTS8
ADCK1
ADCY6
ADD3
AFF3
AGO3
AGRN
AHNAK
AHRR
AK3
AKAP11
AKAP12
ALCAM
ALDOA
ALPK2
ANAPC2
ANG
ANGPTL2
ANKRD11
ANKRD12
ANKRD28
ANKRD30BL
ANO4
ANPEP
ANTXR1
ANTXR2
ANXA1
ANXA5
ANXA6
AOPEP
AOX2P
AP1B1
AP1G1
AP2M1
AP3D1
APP
APPL2
ARFGAP1
ARGLU1
ARHGAP10
ARHGAP28
ARHGEF10
ARHGEF17
ARHGEF2
ARHGEF40
ARHGEF7
ARID1B
ARID5B
ARL15
ARL6IP5
ARPC2
ASAP1
ASAP2
ASCC3
ASH1L
ASPH
ASPSCR1
ASXL1
ATCAY
ATG16L1
ATG7
ATP2A2
ATP5F1B
ATP6V0C
ATP6V0E1
ATP8B2
ATP9B
ATPAF2
ATRN
ATRX
ATXN10
ATXN2L
ATXN3
AUTS2
AXL
B2M
BASP1
BAZ2A
BCLAF3
BDKRB2
BDNF
BEX3
BICC1
BMERB1
BMP1
BNC2
BOD1L1
BRD1
BRD9
BRI3
BRK1
BRME1
BSG
C14orf132
C1orf127
C1orf56
C1QTNF9
C1R
C1S
C2orf42
C5orf66
C7orf69
C8orf34
C9
CA10
CACNA1C
CACNG8
CADM1
CALD1
CALR
CAMTA1
CANX
CAPN15
CAPN2
CAPNS1
CAPRIN1
CARMN
CAST
CAV2
CAVIN1
CBS
CC2D1A
CCAR1
CCDC142
CCDC144A
CCDC151
CCDC80
CCDC91
CCDC92
CCN1
CCN2
CCNL2
CCSER1
CCT6P3
CD248
CD2AP
CD44
CD59
CD63
CD81
CDC42BPB
CDC42EP3
CDH1
CDH11
CDIN1
CDKAL1
CDRT4
CEACAM19
CEMIP
CEP295NL
CFL1
CHD3
CHD4
CHD8
CHRM2
CHRNB2
CHSY3
CKAP4
CKAP5
CLK1
CLMP
CLSTN1
CLTC
CLU
CMTM6
CNBP
CNN2
CNOT1
COL12A1
COL15A1
COL16A1
COL1A1
COL1A2
COL3A1
COL4A1
COL4A2
COL4A5
COL5A1
COL5A2
COL6A1
COL6A2
COL6A3
COP1
COPA
COPG1
CORO1C
COTL1
COX19
CPNE1
CPT1A
CRADD
CREBZF
CRIM1
CRISPLD2
CSAD
CSDE1
CSF1
CSNK1D
CSNK1E
CSRNP2
CSRP1
CTBP1
CTHRC1
CTIF
CTNNB1
CTNND1
CTSA
CTSB
CTSC
CTTN
CUL4A
DAB2
DAGLB
DAP
DAPK3
DBN1
DCBLD2
DCC
DCDC1
DCHS1
DCN
DDR2
DDX17
DDX19B
DDX3X
DDX42
DDX5
DENND2A
DENND4A
DGCR8
DHCR24
DHX30
DIAPH2
DIP2C
DIPK1A
DKC1
DKK2
DLC1
DLG5
DMXL1
DNAJC1
DNMT1
DOCK1
DPP4
DPYSL2
DST
DYNC1H1
DYNC1LI2
ECE1
ECPAS
EEF1B2
EEF1E1
EEF1E1-BLOC1S5
EEF2
EFCAB11
EFCAB14
EFEMP1
EFS
EGFR
EHBP1
EHD2
EHMT1
EIF2B5
EIF3A
EIF4A1
EIF4A2
EIF4G1
EIF4G2
EIF4G3
ELL2
EMILIN1
EML3
ENAH
ENO1
ENOSF1
EP400
EPAS1
EPB41L2
EPB41L4A-AS1
EPB41L4B
EPHB2
EPS8
ERCC6L2
ERV3-1
EVC
EVI5L
EXOC7
EXT1
EYA2
F3
FAM107B
FAM120A
FAM120B
FAM171B
FAM20C
FAM83B
FAR1
FARP1
FAT1
FBLIM1
FBLN1
FBLN5
FBN1
FBN2
FBXL17
FBXL7
FBXO16
FCGRT
FENDRR
FGF13
FGF7
FGFR1
FHIT
FHL2
FILIP1L
FIP1L1
FKBP10
FKBP4P1
FKBP8
FLNA
FLNB
FLNC
FN1
FNBP4
FNDC3B
FNTA
FOLH1
FOXF1
FOXN3
FOXP4
FRMD6
FSCN1
FSTL1
FTO
FTX
FZD7
G6PD
GAD2
GANAB
GAPDH
GAS2
GAS5
GAS6
GATD3A
GBE1
GCLC
GCN1
GIGYF1
GLG1
GLI2
GLS
GMDS-DT
GNAS
GNG5
GNL3
GNS
GOLGA3
GOLGA4
GPC6
GPSM1
GREM1
GRIA1
GRK5
GSE1
GSN
GSTM3
GSTP1
GTF2IRD1
GTF3C1
H2AC6
HAUS6
HDGFL2
HDLBP
HECTD4
HERC3
HERC4
HGS
HIF1A
HIPK2
HNRNPA2B1
HNRNPDL
HNRNPH1
HNRNPU
HNRNPUL2
HNRNPUL2-BSCL2
HOXB3
HOXD9
HP1BP3
HPF1
HSF1
HSP90AA1
HSP90B1
HSPA5
HSPA8
HSPA9
HSPG2
IARS1
IFNAR2
IFT43
IGF2R
IGFBP3
IGFBP4
IGFBP5
IGFBP7
IKBKB
ILF3
ILK
INF2
INPPL1
INTS11
INTS3
INVS
IPO7
IRAG1
ITGA1
ITGA11
ITGA3
ITGA5
ITGAV
ITGB1
JUP
KANSL2
KAZN
KCNB2
KCNG2
KCNN2
KCNQ1
KCNQ1OT1
KDELR2
KDM2A
KDM4B
KDM5A
KHDC4
KIAA1328
KIF5C-AS1
KLF12
KLHDC3
KLHDC4
KLHL29
KLHL2P1
KLHL5
KMT2A
KMT2B
KMT2C
KSR1
L3HYPDH
LAMA4
LAMB1
LAMB2
LAMC1
LARS1
LASP1
LDB1
LDLR
LDLRAD3
LENG8
LGALS1
LINC00205
LINC00276
LINC00355
LINC00565
LINC00888
LINC00910
LINC01090
LINC01179
LINC01250
LINC01360
LMAN2
LMCD1
LMF1
LMNA
LMO7
LOX
LOXL1
LOXL2
LPAR1
LPP
LRCH2
LRMDA
LRP1
LRP5
LRRC17
LRRC38
LRRC41
LRRC7
LSAMP
LTBP1
LTBP2
LY6E
LYPLAL1
LYVE1
LZTS2
MACF1
MACROD2
MAEA
MAGED1
MAGED2
MAGI2
MALAT1
MAML2
MAN1C1
MAN2C1
MAP1B
MAP4
MAP4K5
MAPK10
MAPK14
MAPK8IP3
MARCHF6
MARK3
MASP1
MAST4
MAT2A
MATR3
MAVS
MBD2
MBD5
MBNL1
MBNL2
MBOAT1
MBOAT7
MCC
MDK
MED15
MEG3
MEG8
MEGF9
MEIS1
MEIS2
MFAP4
MFGE8
MGAT1
MGAT5
MIB2
MIR31HG
MIRLET7BHG
MKRN5P
MLLT10
MLLT3
MMP14
MMP2
MOB2
MPRIP
MRC2
MRNIP
MRPL3
MRPL53
MTHFD1L
MTMR14
MTMR2
MVP
MXRA8
MYADM
MYDGF
MYH10
MYH11
MYH9
MYL5
MYL6
MYL9
MYLK
MYO10
MYO1B
MYO1C
MYO5A
MYO9B
MYOCD
N4BP2L2
NAALADL2
NABP1
NARS1
NASP
NAV1
NAV3
NCAPD2
NCL
NCOA6
NCOR1
NDUFA12
NEAT1
NECAB1
NECAP1
NECTIN2
NEDD4L
NEGR1
NEK6
NEK7
NELFA
NELL1
NES
NEURL4
NFAT5
NFIC
NHS
NIBAN2
NID1
NID2
NISCH
NLGN2
NLRP9
NLRX1
NOL11
NONO
NOP56
NOP58
NOTCH2
NPHP3
NPNT
NR2F2
NRP2
NSD2
NT5C2
NTM
NUAK2
NUCB1
NUCB2
NUMA1
NUMB
NXN
OBSCN
ODC1
OGA
OGT
OLAH
OS9
OSBPL8
OSMR
OXCT1
P3H3
P4HB
PABPC1L
PABPC4
PACRG
PACS2
PALLD
PAM
PAPPA
PARD3B
PARP4P2
PCBP3
PCDH18
PCDHGA1
PCDHGA10
PCDHGA11
PCDHGA12
PCDHGA2
PCDHGA3
PCDHGA4
PCDHGA5
PCDHGA6
PCDHGA7
PCDHGA8
PCDHGA9
PCDHGB1
PCDHGB2
PCDHGB3
PCDHGB4
PCDHGB6
PCDHGB7
PCDHGC3
PCDHGC4
PCGF3
PCNX1
PCOLCE
PCSK7
PDCD6
PDE2A-AS2
PDE5A
PDGFRA
PDGFRB
PDIA4
PDLIM2
PDLIM7
PDZRN3
PDZRN4
PEAK1
PELI2
PELO
PFKL
PFKP
PGM3
PHB2
PHF2
PHF21A
PHF2P2
PHGDH
PHKB
PHLDA1
PHLPP1
PHLPP2
PHRF1
PHYKPL
PI4KB
PIEZO1
PIGS
PJA2
PKD1
PLA2G6
PLAT
PLAU
PLB1
PLCG1
PLCL1
PLD1
PLD3
PLEC
PLEKHG2
PLPP3
PLPP4
PLPPR1
PLXNA1
PLXNA3
PLXNB2
PLXND1
PMP22
PNISR
PNN
PODN
POLE
POLR2A
POR
POU2F1
PPAN
P2RY11
PPIB
PPP1R12A
PPP1R8
PRCC
PRKCA
PRKCE
PRKCSH
PRKDC
PRKG1
PROX1
PRPF39
PRPF8
PRPSAP1
PRR14L
PRR4
PRRC2C
PSAP
PSD3
PSMA7
PSMB7
PSMC5
PTGS1
PTK2
PTK7
PTPN1
PTPN13
PTPRF
PTPRK
PUM1
PUM2
PVR
PVT1
PXDN
QSOX1
QSOX2
RAB11FIP1P1
RAB3GAP2
RABAC1
RABGGTB
RACK1
RAD50
RAD51-AS1
RAD52
RAF1
RAI1
RAI14
RALGAPA1
RALGPS2
RALYL
RAP1A
RAPH1
RBM17
RBM39
RBM5
RBMY1J
RBPMS
RBSN
RC3H2
RCC1
REEP3
RELN
RERE
RFTN1
RGS7
RMRP
RNA5SP134
RNA5SP264
RNA5SP267
RNA5SP283
RNA5SP289
RNA5SP302
RNA5SP325
RNA5SP356
RNA5SP48
RNA5SP482
RNA5SP62
RNASE4
RND3
RNF182
RNF213
RNF216
RNF217-AS1
RNU2-32P
RNU2-3P
RNU2-64P
RNU2-8P
ROR1
ROR2
RPL10
RPL17
RPL17-C18orf32
RPL18A
RPL21
RPL23A
RPL27A
RPL32
RPL39
RPL4
RPL7A
RPLP2
RPN2
RPS11
RPS12
RPS2
RPS20
RPS6
RPS6KA2
RPS8
RPSA
RRBP1
RSPRY1
RSRP1
RTL8C
RTN4
RUNX1
RXRA
S100A6
SACS
SAMD4A
SAMD5
SAP30BP
SART3
SBNO2
SCAF11
SCAMP4
SCARF2
SCARNA1
SCARNA11
SCARNA12
SCARNA18
SCARNA20
SCARNA22
SCARNA3
SCARNA5
SCARNA8
SCMH1
SCN8A
SCN9A
SCNN1G
SDC4
SDK1
SEC14L1
SEC16A
SEC24D
SEC31A
SEL1L
SEMA3B
SENP5
SEPTIN6
SEPTIN9
SERF2
SERPINE1
SERPINH1
SETD1B
SETD2
SETD5
SETX
SF1
SF3B1
SF3B3
SFPQ
SGCD
SGCZ
SGIP1
SGK1
SH3BGRL
SH3BP2
SH3BP5-AS1
SH3PXD2A
SH3RF3
SH3YL1
SHOC2
SIM2
SIPA1L1
SIRT1
SKI
SLC12A4
SLC12A9
SLC16A3
SLC1A5
SLC22A5
SLC26A6
SLC35A2
SLC35E1
SLC36A4
SLC38A1
SLC38A2
SLC38A6
SLC39A13
SLC3A2
SLC43A1
SLC66A2
SLC6A3
SLC8A1
SMAD3
SMAD6
SMARCA1
SMARCA4
SMARCD3
SMURF2
SNAPC3
SND1
SNHG1
SNHG10
SNHG11
SNHG12
SNHG14
SNHG16
SNHG17
SNHG20
SNHG21
SNHG25
SNHG29
SNHG3
SNHG6
SNHG7
SNORA10
SNORA11
SNORA14A
SNORA14B
SNORA18
SNORA22C
SNORA25
SNORA2C
SNORA33
SNORA35B
SNORA36A
SNORA36B
SNORA38B
SNORA3B
SNORA40
SNORA50A
SNORA52
SNORA55
SNORA58
SNORA58B
SNORA5C
SNORA6
SNORA60
SNORA63B
SNORA63E
SNORA69
SNORA70
SNORA71A
SNORA73B
SNORA74A
SNORA74D
SNORA75
SNORA80A
SNORA80B
SNORD105B
SNORD11
SNORD111B
SNORD113-5
SNORD113-7
SNORD113-8
SNORD114-1
SNORD114-12
SNORD114-20
SNORD114-3
SNORD13
SNORD14A
SNORD18B
SNORD1B
SNORD24
SNORD35B
SNORD36A
SNORD36B
SNORD36C
SNORD45C
SNORD46
SNORD4A
SNORD4B
SNORD5
SNORD53B
SNORD54
SNORD58A
SNORD63
SNORD66
SNORD67
SNORD69
SNORD70B
SNORD71
SNORD8
SNORD82
SNORD87
SNORD90
SNORD92
SNORD96A
SNORD99
SNRK
SNRNP70
SNX19
SNX29
SON
SPARC
SPECC1L
SPECC1L-ADORA2A
SPEG
SPNS1
SPOCK3
SPON2
SPPL2B
SPRED2
SPTAN1
SPTBN1
SQSTM1
SRRM2
SRRT
SRSF1
SRSF7
SSR1
ST3GAL1
ST7
STAG1
STARD13
STARD4-AS1
STARD9
STAT2
STC2
STIMATE
STIMATE-MUSTN1
STK11IP
STK3
STOM
STX8
STXBP5
STYXL2
SUPT6H
SURF4
SVEP1
SYNPR
TAF1D
TAGLN
TAS2R14
TBC1D7
TBL1X
TBRG4
TBX18
TBX2
TCF12
TCF25
TCIRG1
TEAD1
TEAD2
TECPR1
TGFB1I1
TGFBI
TGOLN2
THBS1
THBS3
THSD4
THY1
TIA1
TIAL1
TIMP1
TIMP2
TIMP3
TJP1
TKFC
TKT
TLN1
TMCO3
TMED10
TMED3
TMEM167A
TMEM178B
TMEM259
TMEM52B
TMEM68
TMF1
TNC
TNFRSF19
TNFRSF1A
TNIK
TNKS1BP1
TNRC18
TNRC6A
TNRC6C
TNS3
TOMM20
TOX
TP53BP1
TPM1
TPM2
TPM4
TPST1
TPT1-AS1
TRAM1
TRAPPC10
TRAPPC12
TRIM28
TRIM7
TRIO
TRIP10
TRMU
TRPC4AP
TRRAP
TSC2
TSC22D1
TSPAN5
TTC17
TTC3
TUBGCP2
TUBGCP6
TVP23C
TVP23C-CDRT4
TWIST2
TXNDC11
TXNRD1
U2AF1
UACA
UBA1
UBA6-AS1
UBAP2L
UBASH3B
UBE2E2
UBE2K
UBE3C
UBR2
UBR4
UBR5
UBXN6
UCHL1
UFC1
ULK4
URB1
USP22
USP32
USP34
USP48
USP7
UTRN
VCAN
VCL
VCP
VEGFA
VIM
VMP1
VPS28
WARS1
WDFY1
WDR1
WDR27
WDR43
WDR6
WIPF2
WNT5A
WNT5B
WSB1
WTIP
WWOX
XIST
XKR4
XPNPEP1
XRN1
XXYLT1
YY1AP1
Z93241.1
ZAN
ZBTB20
ZBTB38
ZBTB40
ZBTB43
ZC3H11A
ZC3H7B
ZCWPW2
ZDHHC13
ZEB1
ZFAND3
ZFAND5
ZFP41
ZFPM2
ZHX2
ZHX3
ZKSCAN1
ZMIZ1
ZMYM2
ZNF117
ZNF133
ZNF155
ZNF207
ZNF292
ZNF395
ZNF420
ZNF469
ZNF516
ZNF587B
ZNF618
ZNF638
ZNF644
ZNF646
ZRANB2-AS2
ZSCAN5A
ZSCAN5DP
ZSWIM5
ZSWIM6
